# A Cas-BCAR3 co-regulatory circuit controls lamellipodia dynamics

**DOI:** 10.1101/2021.01.29.428899

**Authors:** Elizabeth M. Steenkiste, Jason D. Berndt, Carissa Pilling, Christopher Simpkins, Jonathan A. Cooper

**Affiliations:** Division of Basic Sciences, Fred Hutchinson Cancer Research Center, 1100 Fairview Avenue N, Seattle Washington 98109; Molecular and Cellular Biology Program, University of Washington, Seattle, Washington 98195; Seagen, Bothell, Washington 98021

## Abstract

Integrin adhesion complexes regulate cytoskeletal dynamics during cell migration. Adhesion activates phosphorylation of integrin-associated signaling proteins, including Cas (p130Cas, BCAR1), by Src-family kinases. Cas regulates leading-edge protrusion and migration in cooperation with its binding partner, BCAR3. However, it has been unclear how Cas and BCAR3 cooperate. Here, using normal epithelial cells, we find that BCAR3 localization to integrin adhesions requires Cas. In return, Cas phosphorylation, as well as lamellipodia dynamics and cell migration, requires BCAR3. These functions require the BCAR3 SH2 domain and a specific phosphorylation site, Tyr 117, that is also required for BCAR3 downregulation by the ubiquitin-proteasome system. These findings place BCAR3 in a co-regulatory positive-feedback circuit with Cas, with BCAR3 requiring Cas for localization and Cas requiring BCAR3 for activation and downstream signaling. The use of a single phosphorylation site in BCAR3 for activation and degradation ensures reliable negative feedback by the ubiquitin-proteasome system.
