## Supplemental Table 1 for "A Cas-BCAR3 co-regulatory circuit controls lamellipodia dynamics"

### Sheet: summary
Experiment summary: Phosphotyrosine peptide abundance ratio MCF10A shCul5 vs shCtrl cells
file_name	conditions	shRNA comparison	# of peptides quantified	# of peptides with p <0.05	% of peptides with p <0.05	max fold for sig peptides	min fold for sig peptides
141231_85_CP_Cul5_6plex_pY_psms	0, 24, 72 hr in assay media	CUL5/CTRL	166	59	35.5422	3.21	0.79
160825_297_CP_10A_shCUL5	biological triplicates in growth media	CUL5/CTRL	188	44	23.4043	1.98	0.81

### Sheet: 141231_85_CP_Cul5_6plex_pY_psms
Experiment 1: Significant changes (P<0.05) for paired samples of MCF10A shCont and shCul5 shifted to assay media for 0, 24 hr or 72 hr
Meanfold and ttest (2-tailed, paired) based on treating 0, 24 and 72 hr samples as replicates.
Sequence	protein	position	meanfold	ttest
sLyGLGGSk	KRT6A	Y62	3.2115	0.0121171
lMTGDTyTAHAGAk	ABL1	Y393	2.89929	0.0103373
sDSASSEPVGIyQGFEk	PRKCD	Y313	2.75496	0.0336548
rSDSASSEPVGIyQGFEk	PRKCD	Y313	2.7321	0.0454588
lSLEGDHSTPPSAyGSVk	ANXA2	Y24	2.67274	0.0466208
eEDEHPyELLLTAETk	ANKS1A	Y455	2.5829	0.00386493
eATQPEPIyAESTkR	SGK223	Y413	2.53977	0.0254314
dVDAAyMNkVELQAk	KRT6A	Y278	2.37949	0.00762138
nPGNQAAyEHFETMk	VCL	Y692	2.35271	0.0286456
iADPEHDHTGFLTEyVATR	MAPK3	Y204	2.30056	0.0166585
vADPDHDHTGFLTEyVATR	MAPK1	Y187	2.2708	0.0266635
tLEPVkPPTVPNDyMTSPAR	ABI1	Y213	2.2663	0.0211762
lPSSPVyEDAASFk	CTTN	Y421	2.19151	0.0392146
aLDyYMLR	TLN1	Y70	2.12205	0.00126553
rEEPEALyAAVNk	ITSN2	Y968	2.09189	0.00426527
ekPAQDPLyDVPNASGGQAGGPQRPGR	RIN1	Y36	2.02346	0.0179814
sPyAGLQLGAAk	TRIM29	Y106	1.98031	0.000192322
hGETFTFRDPHLLDPTVEyVk	BCAR3	Y117	1.97851	1.4218e-05
dPHLLDPTVEyVk	BCAR3	Y117	1.95948	0.0111329
eEPEALyAAVNk	ITSN2	Y968	1.94649	0.00401642
sESVVyADIR	MPZL1	Y263	1.89602	0.0259562
cLEEHyGTSPGQAR	BCAR3	Y266	1.80857	0.000347172
aQQGLyQVPGPSPQFQSPPAk	BCAR1	Y128	1.79773	0.00307167
sAyGGPVGAGIR	KRT7	Y55	1.79322	0.000564292
tVQPVAMGPDGLPVDASSVSNNyIQTLGR	CTNND1	Y174	1.75219	0.00754448
eATQPEPIyAESTk	SGK223	Y413	1.74477	0.0241877
lLAQAEGEPcyIR	TYK2	Y292	1.72244	0.00281891
tADSVFcPHyEk	EFNB2	Y304	1.69188	0.0149275
dASSQDcyDIPR	GAB1	Y406	1.69177	0.0447589
mDyVEINIDHk	HDLBP	Y437	1.67968	0.0137835
eVGyLEFTGPPQkPPR	PTK2B	Y849	1.67607	0.0177994
tPyEAYDPIGk	KIRREL	Y721	1.67497	0.0370312
gGPGSAVSPyPTFNPSSDVAALHk	ANXA1	Y39	1.66974	0.0259557
rPGPGTLyDVPR	BCAR1	Y387	1.66423	0.0158749
gPASDyGPEPTPPGPAAPAGTDTTSQLSYENYEk	KIRREL	Y661	1.64608	0.0305313
aAVPSGASTGIyEALELR	ENO1	Y44	1.63623	0.00438093
vPSEGAyDIILPR	GPRC5C	Y387	1.61449	0.0434177
vcAYGAQGEGPySSLVScR	ITGB4	Y1207	1.59129	0.00958985
ayTNFDAER	ANXA2	Y30	1.58387	0.018039
dGyNYTLSk	S100A11	Y30	1.57846	0.0119575
gSPTSAyPER	FAM83H	Y908	1.56299	0.00800981
dIYETDyYR	IGF1R	Y1165	1.5288	0.0297858
vGEEEHVySFPNk	PXN	Y118	1.52488	0.00487636
tkPSDEEMLFIyGHYk	DBI	Y292	1.51314	0.0219157
vVQEYIDAFSDyANFk	PTPRA	Y798	1.50351	0.00593738
hLLAPGPQDIyDVPPVR	BCAR1	Y249	1.45562	0.0102264
vLPPEVADGGVVDSGVyAVPPPAER	BCAR1	Y410	1.42197	0.0323047
eETyDVPPAFAk	BCAR1	Y327	1.40946	0.0296309
sSSsNLGADDGyMPmTPGAALAGSGSGScR	IRS2	Y653	1.40563	0.0245582
nEGFyADPYLYHEGR	KIAA1217	Y393	1.36433	0.00873754
gLPPSNHHAVyDVPPSVSk	BCAR1	Y306	1.34969	0.00130846
dyEPPSPSPAPGAPPPPPQR	AFDN	Y1692	1.3033	0.0369816
lDycGGSGEPGGVQR	SHB	Y114	1.28695	0.0331012
kLDNGGyYITTR	YES1	Y222	1.26318	0.0295318
qQIyAAEk	DSP	Y2087	1.22116	0.0309355
tMQFEPSTMVyDAcR	TLN1	Y26	1.21544	0.0222673
eDGSLQGPIGNQHIyQPVGkPDPAAPPk	PTK2	Y861	1.16774	0.0445019
sSSSNLGADDGyMPMTPGAALAGSGSGScR	IRS2	Y653	1.0987	0.0275414
eHALLAyTLGVk	EEF1A1	Y141	0.797285	0.00261139
count	59

### Sheet: 160825_297_CP_pY_edit
Experiment 2: Significant changes (P<0.05) for paired samples of MCF10A shCont and shCul5 in growth media, biological triplicates
Meanfold and ttest (2-tailed, paired)
sequence	protein	position	meanfold	ttest
dIYETDyYRk	IGF1R	Y1166	1.98677	0.00365201
sLyGLGGSk	KRT6A	Y62	1.84991	0.0110013
lMTGDTyTAHAGAk	ABL1	Y393	1.76844	0.000569886
dIYETDyYR	IGF1R	Y1161	1.69186	0.00137858
tDScSSAQAQyDTPk	DCBLD2	Y732	1.68512	0.0172482
nEEENIySVPHDSTQGk	ARHGAP35	Y1105	1.67271	0.00509783
dIYETDYyR	IGF1R	Y1165	1.62311	0.00527222
sESVVyADIR	MPZL1	Y263	1.53782	0.0272869
cLEEHyGTSPGQAR	BCAR3	Y266	1.50195	0.0119916
ekPAQDPLyDVPNASGGQAGGPQRPGR	RIN1	Y367	1.45409	0.0175996
iLVGMyDk	BCAR1	Y67	1.44783	0.0194425
eEDEHPyELLLTAETk	ANKS1A	Y455	1.40951	0.00864369
qEEAEyVR	CRK	Y136	1.35198	0.022096
vPNAyDkTALALEVGELVk	CRK	Y251	1.34826	0.0159178
rPGPGTLyDVPR	BCAR1	Y387	1.34566	0.0286762
dPHLLDPTVEyVk	BCAR3	Y117	1.34002	0.0489536
vSLAGAcGVGGyGSR	KRT5	Y60	1.33918	0.014076
tYVDPHTyEDPNQAVLk	EPHA2	Y588	1.33123	0.0278232
sLyNLGGSk	KRT5	Y66	1.31671	0.0115757
ayTNFDAER	ANXA2P2	Y30	1.31463	0.0141135
qPAPkPEPSFSEyASVQVPR	SIRPA	Y496	1.31362	0.0380903
sSSyADPWTPPR	ABLIM3	Y538	1.31085	0.0227396
sFTPDHVVyAR	PTRF	Y308	1.28235	0.0245001
aQQGLyQVPGPSPQFQSPPAk	BCAR1	Y128	1.2822	0.0362412
nMAEQIIQEIySQIQSk	TKT	Y275	1.27775	0.00584323
eATQPEPIyAESTk	SGK223	Y413	1.259	0.0318152
sPSScNDLyATVk	PAG1	Y359	1.24234	0.0453818
sTFSTNyR	KRT18	Y13	1.23507	0.0335222
vVQEYIDAFSDyANFk	PTPRA	Y798	1.22844	0.0188612
lIEDNEyTAR	LCK	Y394	1.21142	0.0269734
dPDERPTFEYIQSFLEDYFTATEPQyQPGENL	YES1	Y521	1.21092	0.0149506
aSSPAESSPEDSGyMR	IRS2	Y742	1.20986	0.0429104
gPVSGTEPEPVySMEAADYR	CTTN	Y446	1.20292	0.0120909
vcAYGAQGEGPySSLVScR	ITGB4	Y1207	1.18929	0.0426224
aAVPSGASTGIyEALELR	ENO3	Y44	1.17634	0.0322123
dVTIGGSAPIyVk	PARD3	Y489	1.16409	0.00974514
hTDDEMTGyVATR	MAPK14	Y182	1.15902	0.0412842
vPSVELTNLyPYcDYEMk	ITGB4	Y1207	1.14597	0.0109223
lVPLyAVVSEEPIYIVTEFMSk	YES1	Y336	1.1417	0.0152157
eRDyAEIQDFHR	PARD3	Y1080	1.11874	0.040118
lcDFGSASHVADNDITPyLVSR	PRPF4B	Y849	1.08895	0.0362689
ekAEERPTFDYLQSVLDDFYTATEGQyQQQP	LYN	Y501	1.06927	0.0398794
dQyLmWLTQk	PIK3R1	Y580	0.909654	0.0477291
gSHQISLDNPDyQQDFFPk	EGFR	Y1148	0.813352	0.0210169
count	44

### Sheet: common significant changes
				experiment 1		experiment 2
protein	position	uniprot	Sequence	Fold	P	Fold	P
KRT6A	Y62	Q92625	sLyGLGGSk	3.2115	0.0121171	1.84991	0.0110013
ABL1	Y393	P00519	lMTGDTyTAHAGAk	2.89929	0.0103373	1.76844	0.000569886
ANKS1A	Y455	Q92625	eEDEHPyELLLTAETk	2.5829	0.00386493	1.40951	0.00864369
ARHGAP35	Y1105	Q9NRY4	nEEENIYsVPHDSTQGk	2.49344	0.00825394	1.67271	0.00509783
RIN1	Y36	Q13671	ekPAQDPLyDVPNASGGQAGGPQRPGR	2.02346	0.0179814	1.45409	0.0175996
BCAR3	Y117	O75815	dPHLLDPTVEyVk	1.95948	0.0111329	1.34002	0.0489536
MPZL1	Y263	O95297	sESVVyADIR	1.89602	0.0259562	1.53782	0.0272869
BCAR3	Y266	O75815	cLEEHyGTSPGQAR	1.80857	0.000347172	1.50195	0.0119916
BCAR1	Y128	P56945	aQQGLyQVPGPSPQFQSPPAk	1.79773	0.00307167	1.2822	0.0362412
SGK223	Y413	Q86YV5	eATQPEPIyAESTk	1.74477	0.0241877	1.259	0.0318152
ENO1	Y44	P06733	aAVPSGASTGIyEALELR	1.63623	0.00438093	1.17634	0.0322123
ITGB4	Y1207	P16144	vcAYGAQGEGPySSLVScR	1.59129	0.00958985	1.18929	0.0426224
ANXA2	Y30	A6NMY6	ayTNFDAER	1.58387	0.018039	1.31463	0.0141135
IGF1R	Y1165	P08069	dIYETDyYR	1.5288	0.0297858	1.69186	0.00137858
PTPRA	Y798	P18433	vVQEYIDAFSDyANFk	1.50351	0.00593738	1.22844	0.0188612
TLN1	Y26	Q9Y480	tMQFEPSTMVyDAcR	1.21544	0.0222673	1.24781	0.0135141
